# Boosting NADP-malic enzyme 1 enhances seed vigor and longevity in *Arabidopsis thaliana*

**DOI:** 10.64898/2026.04.16.718918

**Authors:** Ying Fu, Maroua Bouzid, Eva-Maria Schulze Isig, Maximilian Klamke, Gereon Poschmann, Martin Sosa, Mariel Gerrard Wheeler, Mariana Saigo, Veronica G. Maurino

**Affiliations:** Molecular Plant Physiology, Institute of Cellular Molecular Botany (IZMB), University of Bonn, Kirschallee 1, 53115 Bonn, Germany; Molecular Proteomics Laboratory, Biomedical Research Centre (BMFZ) & Institute of Molecular Medicine, Proteome research, Medical Faculty and University Hospital Düsseldorf, Heinrich Heine University Düsseldorf, Universitätsstraße 1, 40225 Düsseldorf, Germany; Centro de Estudios Fotosintéticos y Bioquímicos (CEFOBI-CONICET), University of Rosario, Suipacha 570, 2000 Rosario, Argentina

## Abstract

Seed longevity is a key determinant of crop establishment, productivity, and germplasm conservation. During storage and germination, reactive oxygen species accumulate and contribute to seed aging through oxidative damage and loss of viability. The maintenance of redox homeostasis therefore relies on NADPH-dependent antioxidant systems, which require a continuous supply of reducing power. NADP-dependent malic enzyme 1 (NADP-ME1), represents a source of NADPH supporting antioxidant defense during seed aging. Here, we show that enhanced expression of *NADP-ME1* positively contributes to seed vigor and longevity in *Arabidopsis thaliana*. *NADP-ME1* overexpression lines exhibited faster germination and higher overall germination after accelerated aging, whereas knockout mutants showed markedly reduced germination performance. Enhanced post-aging vigor in the overexpression lines was associated with reduced oxidative damage as indicated by lower malondialdehyde and hydrogen peroxide accumulation, along with preservation of specific polyunsaturated fatty acids, and increased γ-tocopherol levels in aged dry seeds. Enhanced expression of *NADP-ME1* reshapes the transcriptome of germinated seeds under fresh conditions compared with the wild type, while only minimal differences between genotypes are detected in aged seeds. These results suggest that NADP-ME1 contributes to the establishment of a transcriptional state associated with enhanced seed vigor and improved post-aging germination. Finally, co-immunoprecipitation coupled to mass spectrometry and bimolecular fluorescence complementation identified aspartate aminotransferase 2 as a NADP-ME1 interactor, pointing to a link between malate metabolism and amino acid-related metabolic adjustment. Together, these results identify NADP-ME1 as a determinant of seed resilience to aging and a potential target for improving seed quality.
