## Supplementary Data 1 for "Boosting NADP-malic enzyme 1 enhances seed vigor and longevity in *Arabidopsis thaliana*"

### Sheet: sig_OX3_vs_WT_fresh
Significant differentially expressed genes in NADP-ME1 overexpression line vs WT using fresh seeds (Padj<0.05 and |log2FC|> 1)
Contrast	Gene_ID	Log2FC	padj	Function/description
sig_NADP-ME1.3_vs_WT_fresh seeds	AT4G26740	-4.52174	0.0117228	cytokinin-responsive gata factor 1
	AT4G15248	-3.80696	2.05957e-05	B-BOX DOMAIN PROTEIN 30;BBX30;MICROPROTEIN 1B;MIP1B
	AT3G22500	-3.79828	1.88979e-05	ATECP31;LATE EMBRYOGENESIS ABUNDANT PROTEIN ECP31
	AT1G05510	-3.33299	0.0177902	OBAP1A;OIL BODY-ASSOCIATED PROTEIN 1A
	AT2G02930	-3.24962	0.000399219	ATGSTF3;GLUTATHIONE S-TRANSFERASE 16;GLUTATHIONE S-TRANSFERASE F3;GST16;GSTF3;glutathione S-transferase F3
	AT2G42000	-2.77744	0.00921514	ARABIDOPSIS THALIANA METALLOTHIONEIN 4A;ATMT4A
	AT1G73190	-2.74068	1.82102e-06	ALPHA-TIP;ALPHA-TONOPLAST INTRINSIC PROTEIN;TIP3;1
	AT2G28490	-2.52037	2.5712e-05	VL22; Vicilin-like storage protein; C-terminal sequence interacts with VSR1-NT. ctVSD of VL22 is recognized by VSR1 for vacuolar sorting.
	AT1G17810	-2.40982	0.00958445	BETA-TIP;BETA-TONOPLAST INTRINSIC PROTEIN;TIP3.2;TIP3;2
	AT1G47980	-2.34306	0.00297487	desiccation-like protein
	AT1G80340	-2.33926	9.56517e-05	ARABIDOPSIS THALIANA GIBBERELLIN-3-OXIDASE 2;ATGA3OX2;GA3OX2;GA4H;GIBBERELLIN 3-OXIDASE 2
	AT5G54740	-2.32502	4.6715e-05	SESA5;seed storage albumin 5
	AT5G44310	-2.27749	7.94917e-06	Late embryogenesis abundant protein (LEA) family protein
	AT2G41260	-2.25536	0.000753685	ATM17;M17; Late embryogenesis abundant protein
	AT2G28420	-2.19831	3.01767e-15	Cysteine proteinases superfamily protein
	AT1G54860	-2.19127	2.93801e-12	Glycoprotein membrane precursor GPI-anchored
	AT5G62490	-2.10558	1.53172e-09	ARABIDOPSIS THALIANA HVA22 HOMOLOGUE B;ATHVA22B;HVA22 HOMOLOGUE B;HVA22B
	AT3G21370	-2.07517	1.79366e-07	BETA GLUCOSIDASE 19;BGLU19
	AT3G54940	-2.05421	2.05957e-05	Papain family cysteine protease
	AT4G11040	-2.02122	0.0174316	DELAY OF GERMINATION 18;DOG18;RDO5;REDUCED DORMANCY 5
	AT2G41280	-2.01481	0.000261569	ATM10;M10; Encodes a hydrophilic protein similar to Late Embryogenesis Activated (LEA)
	AT1G04560	-2.00235	1.31364e-06	PM19L1; Functions as a regulator of germination under osmotic stress.
	AT5G44120	-1.99507	0.0124318	ATCRA1;CRA1;CRU1;CRUA;CRUCIFERINA
	AT5G66400	-1.92292	8.04978e-05	ARABIDOPSIS THALIANA DROUGHT-INDUCED 8;ATDI8;RAB18;RESPONSIVE TO ABA 18
	AT5G40420	-1.91672	0.0014459	OLE2;OLEO2;OLEOSIN 2
	AT3G21380	-1.91151	0.00324246	Mannose-binding lectin superfamily protein
	AT3G53040	-1.89674	0.00276556	late embryogenesis abundant protein, putative / LEA protein
	AT2G21490	-1.88807	1.94859e-11	DEHYDRIN LEA;LEA
	AT1G14930	-1.87389	2.20362e-09	Polyketide cyclase/dehydrase and lipid transport superfamily protein
	AT5G48890	-1.86502	1.17448e-07	LATE;LATE FLOWERING
	AT4G25140	-1.85605	7.75947e-06	OLE1;OLEO1;OLEOSIN 1;oleosin 1
	AT5G06760	-1.81866	1.66987e-11	AtLEA4-5;LEA4-5;Late Embryogenesis Abundant 4-5
	AT1G14950	-1.81548	4.72711e-09	Polyketide cyclase/dehydrase and lipid transport superfamily protein
	AT4G27530	-1.80842	0.0452801	hypothetical protein
	AT2G36640	-1.80263	0.00296965	ATECP63;ECP63;EMBRYONIC CELL PROTEIN 63;embryonic cell protein 63
	AT3G44450	-1.79566	2.93801e-12	BIC2;Blue-light Inhibitor of Cryptochromes 2
	AT5G42760	-1.76426	2.35624e-07	Leucine carboxyl methyltransferase
	AT2G25890	-1.73527	0.0183645	Oleosin family protein
	AT1G65090	-1.70958	1.61073e-11	SEED LIPID DROPLET PROTEIN1;SLDP1
	AT2G42560	-1.70661	0.0257817	LATE EMBRYOGENESIS ABUNDANT 25;LEA25
	AT3G15670	-1.70219	1.31364e-06	LATE EMBRYOGENESIS ACCUMULATING 76;LEA29;LEA76
	AT5G45690	-1.70206	0.00200228	OBAP2A;OIL BODY-ASSOCIATED PROTEIN 2A
	AT5G07330	-1.64478	0.00855142	Mutant has enhanced sensitivity to NaHCO3.
	AT2G38210	-1.64278	4.16295e-11	PDX1L4;PUTATIVE PDX1-LIKE PROTEIN 4
	AT3G51810	-1.63718	0.000108901	ARABIDOPSIS THALIANA LATE EMBRYOGENESIS ABUNDANT 1;AT3
	AT1G54870	-1.62647	5.93637e-05	CHLADR;CHLOROPLAST ALDEHYDE REDUCTASE
	AT2G43120	-1.62188	2.13992e-05	PIRIN2;PRN2
	AT3G01570	-1.62008	0.0145887	Oleosin family protein
	AT1G32560	-1.55899	3.55634e-12	AtLEA4-1;LEA4-1;Late Embryogenesis Abundant 4-1
	AT1G03106	-1.55595	3.99274e-08	hypothetical protein
	AT1G06180	-1.54587	0.00149278	ATMYB13;ATMYBLFGN;MYB DOMAIN PROTEIN 13;MYB13;myb domain protein 13
	AT2G33070	-1.54261	0.0218851	ATNSP2;NITRILE SPECIFIER PROTEIN 2;NITRILE-SPECIFIER PROTEIN 2;NSP2
	AT5G66780	-1.53892	2.34242e-07	late embryogenesis abundant protein
	AT2G36270	-1.52192	0.0147698	ABA INSENSITIVE 5;ABI5;ATABI5;DPBF1;GIA1;GROWTH-INSENSITIVITY TO ABA 1
	AT4G26150	-1.51203	0.0430177	CGA1;CYTOKININ-RESPONSIVE GATA FACTOR 1;GATA TRANSCRIPTION FACTOR 22;GATA22;GNC-LIKE;GNL
	AT3G46230	-1.51162	0.0103089	ARABIDOPSIS THALIANA HEAT SHOCK PROTEIN 17.4;ATHSP17.4;HEAT SHOCK PROTEIN 17.4;HSP17.4
	AT2G38905	-1.49492	0.0174316	Low temperature and salt responsive protein family
	AT4G16160	-1.4784	2.34242e-07	ATOEP16-2;ATOEP16-S
	AT3G17520	-1.47599	0.0200578	LEA30;SSLEA
	AT5G52300	-1.46398	7.94917e-06	LOW-TEMPERATURE-INDUCED 65;LTI65;RD29B;RESPONSIVE TO DESICCATION 29B
	AT1G52690	-1.4315	2.75287e-08	LATE EMBRYOGENESIS ABUNDANT 7;LEA7
	AT1G66390	-1.41569	0.00106251	ATMYB90;MYB DOMAIN PROTEIN 90;MYB90;PAP2;PRODUCTION OF ANTHOCYANIN PIGMENT 2
	AT1G75830	-1.39396	0.000396198	LCR67;LOW-MOLECULAR-WEIGHT CYSTEINE-RICH 67;PDF1.1;PLANT DEFENSIN 1.1;PR12
	AT2G35300	-1.38094	2.81104e-09	AtLEA4-2;LEA18;LEA4-2;late embryogenesis abundant 18;late embryogenesis abundant 4-2
	AT2G21820	-1.38076	0.0200578	seed maturation protein
	AT5G17300	-1.36585	0.00669562	Myb-like transcription factor that regulates hypocotyl growth by regulating free auxin levels in a time-of-day specific manner.
	AT2G47990	-1.32624	0.0073128	EDA13;EDA19;EMBRYO SAC DEVELOPMENT ARREST 13;EMBRYO SAC DEVELOPMENT ARREST 19;SLOW WALKER1;SWA1
	AT3G49240	-1.29599	0.000481682	Other Names: NUWA;emb1796;embryo defective 1796
	AT3G41761	-1.29145	0.0393081	other_RNA
	AT3G21560	-1.28349	6.87457e-08	BRT1;Bright Trichomes 1;UDP-glucosyl transferase 84A2;UGT84A2
	AT5G12030	-1.2575	3.8771e-05	AT-HSP17.6A;HEAT SHOCK PROTEIN 17.6;HSP17.6;HSP17.6A;heat shock protein 17.6A
	AT5G13870	-1.25341	3.44692e-07	ENDOXYLOGLUCAN TRANSFERASE A4;EXGT-A4;XTH5;xyloglucan endotransglucosylase/hydrolase 5
	AT5G11260	-1.2252	8.79326e-06	ELONGATED HYPOCOTYL 5;HY5;REVERSAL OF THE DET PHENOTYPE 5;TED 5; Basic leucine zipper (bZIP) transcription factor
	AT1G03790	-1.20847	0.021614	SOM; Zinc finger C-x8-C-x5-C-x3-H type family protein
	AT5G05410	-1.20243	2.13992e-05	DEHYDRATION-RESPONSIVE ELEMENT BINDING PROTEIN 2;DRE-BINDING PROTEIN 2A;DREB2;DREB2A
	AT4G06746	-1.201	0.00819996	DEAR5;DREB AND EAR MOTIF PROTEIN 5;RAP2.9;related to AP2 9
	AT1G77120	-1.18589	0.0408301	ADH;ADH1;ALCOHOL DEHYDROGENASE
	AT3G52740	-1.18378	1.37932e-09	Plant specific protein.BIC1 and BIC2 inhibit cryptochrome function by blocking blue light-dependent cryptochrome dimerization.Light activated transcription of BICs is mediated by cryptochromes.
	AT1G64500	-1.17454	8.78133e-08	THRUMIN1
	AT3G03450	-1.16735	0.0016765	RGA-LIKE 2;RGL2; Encodes a DELLA protein
	AT3G41979	-1.15049	0.0428178	other RNA
	AT3G50980	-1.14704	0.0131641	DEHYDRIN XERO 1;XERO1
	AT3G02480	-1.1422	7.94917e-06	ABA-RESPONSE PROTEIN;ABR; LEA protein that is up-regulated by ABA, NaCl and mannitol,and light deprivation. Expression is regulated by ABI5 where it functions downstream in light induced leaf senescence pathway.
	AT1G56650	-1.12817	2.2218e-05	ARABIDOPSIS THALIANA PRODUCTION OF ANTHOCYANIN PIGMENT 1;ATMYB75
	AT1G24580	-1.11823	0.0109185	RING/U-box superfamily protein
	AT5G52250	-1.11745	0.00268563	EARLY FLOWERING BY OVEREXPRESSION 1;EFO1;REPRESSOR OF UV-B PHOTOMORPHOGENESIS 1;RUP1
	AT4G30150	-1.11146	0.0290645	Urb2/Npa2 family protein
	AT3G48700	-1.1063	1.31364e-06	ATCXE13;CXE13;carboxyesterase 13
	AT1G12805	-1.09971	3.85593e-05	nucleotide binding protein
	AT3G22840	-1.09728	5.4462e-06	EARLY LIGHT-INDUCABLE PROTEIN;ELIP;ELIP1
	AT2G42650	-1.08528	0.0393081	Ribosomal protein L1p/L10e family
	AT2G24540	-1.07263	0.00488556	AFR;ATTENUATED FAR-RED RESPONSE; Galactose oxidase/kelch repeat superfamily protein
	AT3G20620	-1.06861	0.000111817	F-box family protein-like protein
	AT3G11050	-1.05936	0.00243802	ATFER2;FER2;ferritin 2
	AT5G49330	-1.057	0.0112427	ARABIDOPSIS MYB DOMAIN PROTEIN 111;ATMYB111;MYB111;PFG3;PRODUCTION OF FLAVONOL GLYCOSIDES 3
	AT3G58270	-1.05355	0.0166868	phospholipase-like protein (PEARLI 4) with TRAF-like domain protein
	AT1G64110	-1.04444	0.00507886	DAA1;DUO1-activated ATPase 1; Target promoter of the male germline-specific transcription factor DUO1.
	AT3G24190	-1.0387	1.82102e-06	ABC1K6; ABC1-type kinase, located in chloroplast, involved in protein phosphorylation.
	AT2G32210	-1.03421	0.00339498	ATHCYSTM6;CYSTEINE-RICH TRANSMEMBRANE MODULE 6
	AT3G22660	-1.03406	0.00288294	EBP2; rRNA processing protein-like protein
	AT4G28450	-1.02932	0.017537	This gene is predicted to encode a protein with a DWD motif. It can bind to DDB1a in Y2H assays and may be involved in the formation of a CUL4-based E3 ubiquitin ligase
	AT2G23110	-1.02674	0.00163016	LEA6‐2.1; Essential for tolerance to high‐osmolarity and salinity during germination and post‐germination growth. Potential role in root development; critical for seed longevity.
	AT5G23730	-1.01751	0.000275027	EARLY FLOWERING BY OVEREXPRESSION 2;EFO2;REPRESSOR OF UV-B PHOTOMORPHOGENESIS 2;RUP2
	AT2G27420	-1.0008	3.12085e-06	Cysteine proteinases superfamily protein
	AT4G15420	1.00559	0.0206929	Ubiquitin fusion degradation UFD1 family protein
	AT3G25717	1.00735	0.0284022	DEVIL 6;DVL6;ROTUNDIFOLIA LIKE 16;RTFL16
	AT1G22330	1.01145	7.82274e-05	RNA-binding (RRM/RBD/RNP motifs) family protein
	AT4G12690	1.04738	0.00461933	DUF868 family protein (DUF868)
	AT1G79380	1.07208	0.00362703	RGLG4;RING DOMAIN LIGASE 4; Encodes a ubiquitin ligase that is an essential upstream modulator of JA signaling in response to various stimuli.
	AT4G34800	1.08586	0.00894873	SAUR4; SAUR-like auxin-responsive protein family
	AT1G14960	1.08938	0.017114	Polyketide cyclase/dehydrase and lipid transport superfamily protein
	AT5G56870	1.09919	0.028308	BGAL4;beta-galactosidase 4
	AT5G20250	1.10441	7.95123e-06	DARK INDUCIBLE 10;DIN10;RS6;raffinose synthase 6
	AT2G45170	1.1062	1.01132e-05	ATATG8E;ATG8E;AUTOPHAGY 8E;autophagy 8e
	AT4G16515	1.1885	0.0103281	CLE-LIKE 6;CLEL 6;GLV1;GOLVEN 1;RGF6;root meristem growth factor 6
	AT5G22920	1.2306	0.0152645	TRZPF34;CHY ZINC-FINGER AND RING PROTEIN 1;CHYR1;RING ZINC-FINGER PROTEIN 34;RZPF34
	AT2G33830	1.25736	0.0339624	ATDRM2;DAP2;DORMANCY ASSOCIATED GENE 2;DORMANCY/AUXIN ASSOCIATED FAMILY PROTEIN 2; Negative regulator of local and systemic acquired resistance; target of FLD for activation of SAR.
	AT2G01020	1.29009	0.00102223	5.8SrRNA
	AT1G11740	1.31185	0.000978869	ankyrin repeat family protein
	AT3G15450	1.4018	0.00276556	Aluminum-induced protein characterized by YGL and LRDR motifs
	AT2G01008	1.66457	0.00260574	maternal effect embryo arrest protein
	AT2G15960	1.69885	0.0103281	Unknown protein. Expression decreased in response to proline.
	AT4G36850	1.75033	5.99242e-06	PQ-loop repeat family protein / transmembrane family protein

### Sheet: sig_OX3_vs_WT_aged
Significant differentially expressed genes in NADP-ME1 overexpression line vs WT under aged seeds conditions (Padj<0.05 and |log2FC|> 1)
Contrast	Gene_ID	Log2FC	padj	Function/description
sig_NADP-ME1.3_vs_WT_aged seeds	AT5G49152	-5.80052	0.0446241	other RNA
	AT5G14220	-1.5139	0.00199494	MEE61;PPO2;hemg2;maternal effect embryo arrest 61;protoporphyrinogen oxidase 2; mee61 mutant shows arrested endosperm development.
	AT1G07400	-1.28323	0.0446241	HSP20-like chaperones superfamily protein
	AT5G05410	-1.11099	0.00331141	DRE-binding protein 2A
	AT5G12030	-1.03753	0.0446241	heat shock protein 17.6A
	AT4G15417	5.35667	5.69266e-07	RNAse II-like 1

### Sheet: sig_OX3 x aging
Significant differentially expressed genes detected in the interaction term between NADP-ME1 overexpression line and aging (Padj<0.05 and |log2FC|> 1)
Contrast	Gene_ID	Log2FC	padj	Function/description
sig_NADP-ME1.3 x aging	AT2G19900	-5.90811	7.33942e-08	NADP-malic enzyme 1
	AT1G11350	-5.18895	0.0197791	CALMODULIN-BINDING RECEPTOR-LIKE PROTEIN KINASE
	AT3G12520	-4.15538	0.0111361	SULFATE TRANSPORTER 4;2;SULTR4;2
	AT5G14220	-2.32399	0.000105257	Flavin containing amine oxidoreductase famil; MEE61;PPO2;hemg2;maternal effect embryo arrest 61;protoporphyrinogen oxidase 2y
	AT4G36850	-1.92535	0.0237928	PQ-loop repeat family protein / transmembrane family protein
	AT2G27420	1.02588	0.0370648	Cysteine proteinases superfamily protein
	AT3G48700	1.1586	0.0197791	carboxyesterase 13
	AT1G67105	1.22129	0.00859833	other RNA
	AT5G13870	1.22602	0.0237928	xyloglucan endotransglucosylase/hydrolase 5
	AT1G65090	1.32583	0.0191751	SEED LIPID DROPLET PROTEIN1;SLDP1
	AT2G28420	1.79911	0.000307657	Lactoylglutathione lyase / glyoxalase I family protein
	AT5G48890	1.89016	0.00370999	C2H2-like zinc finger protein
	AT1G14930	1.94471	0.000105257	Polyketide cyclase/dehydrase and lipid transport superfamily protein
	AT2G29090	3.17261	0.00264335	cytochrome P450, family 707, subfamily A, polypeptide 2
	AT5G55750	3.88776	0.0370648	hydroxyproline-rich glycoprotein family protein
	AT3G02335	8.15631	0.0410507	pre-tRNA tRNA-Asp
